# A machine learning and network framework to discover new indications for small molecules

**DOI:** 10.1101/748244

**Authors:** Coryandar Gilvary, Jamal Elkhader, Neel Madhukar, Claire Henchcliffe, Marcus D. Goncalves, Olivier Elemento

## Abstract

Drug repurposing, identifying novel indications for drugs, bypasses common drug development pitfalls to ultimately deliver therapies to patients faster. However, most repurposing discoveries have been led by anecdotal observations (e.g. Viagra) or experimental-based repurposing screens, which are costly, time-consuming, and imprecise. Recently, more systematic computational approaches have been proposed, however these rely on utilizing the information from the diseases a drug is already approved to treat. This inherently limits the algorithms, making them unusable for investigational molecules. Here, we present a computational approach to drug repurposing, CATNIP, that requires only biological and chemical information of a molecule. CATNIP is trained with 2,576 diverse small molecules and uses 16 different drug similarity features, such as structural, target, or pathway based similarity. This model obtains significant predictive power (AUC = 0.841). Using our model, we created a repurposing network to identify broad scale repurposing opportunities between drug types. By exploiting this network, we identified literature-supported repurposing candidates, such as the use of systemic hormonal preparations for the treatment of respiratory illnesses. Furthermore, we demonstrated that we can use our approach to identify novel uses for defined drug classes. We found that adrenergic uptake inhibitors, specifically amitriptyline and trimipramine, could be potential therapies for Parkinson’s disease. Additionally, using CATNIP, we predicted the kinase inhibitor, vandetanib, as a possible treatment for Type 2 Diabetes. Overall, this systematic approach to drug repurposing lays the groundwork to streamline future drug development efforts.
