## Supplementary material for "A machine learning and network framework to discover new indications for small molecules": SuppData1.xlsx

### Sheet: GO_MolecularFunction
mf	AMITRIPTYLINE	BENZATROPINE	PERGOLIDE	ATROPINE	METIXENE
GO_PROTEIN_COMPLEX_BINDING	TRUE	TRUE	TRUE	FALSE	FALSE
GO_ENZYME_BINDING	TRUE	TRUE	TRUE	FALSE	FALSE
GO_NITRIC_OXIDE_SYNTHASE_BINDING	TRUE	FALSE	FALSE	FALSE	FALSE
GO_TRANSMEMBRANE_RECEPTOR_PROTEIN_TYROSINE_KINASE_ACTIVITY	TRUE	FALSE	FALSE	FALSE	FALSE
GO_TRANSPORTER_ACTIVITY	TRUE	TRUE	FALSE	TRUE	FALSE
GO_PROTEIN_DOMAIN_SPECIFIC_BINDING	TRUE	FALSE	TRUE	FALSE	FALSE
GO_MONOVALENT_INORGANIC_CATION_TRANSMEMBRANE_TRANSPORTER_ACTIVITY	TRUE	TRUE	FALSE	FALSE	FALSE
GO_AMINE_BINDING	TRUE	FALSE	TRUE	FALSE	FALSE
GO_MOLECULAR_FUNCTION_REGULATOR	TRUE	FALSE	TRUE	TRUE	TRUE
GO_NEUROTRANSMITTER_SODIUM_SYMPORTER_ACTIVITY	TRUE	TRUE	FALSE	FALSE	FALSE
GO_VOLTAGE_GATED_CALCIUM_CHANNEL_ACTIVITY	TRUE	FALSE	FALSE	FALSE	FALSE
GO_PEPTIDE_RECEPTOR_ACTIVITY	TRUE	FALSE	FALSE	FALSE	FALSE
GO_POTASSIUM_CHANNEL_ACTIVITY	TRUE	FALSE	FALSE	FALSE	FALSE
GO_GTPASE_BINDING	TRUE	FALSE	FALSE	FALSE	FALSE
GO_ACTIN_BINDING	TRUE	FALSE	FALSE	FALSE	FALSE
GO_PHOSPHORIC_ESTER_HYDROLASE_ACTIVITY	TRUE	TRUE	FALSE	TRUE	TRUE
GO_VOLTAGE_GATED_POTASSIUM_CHANNEL_ACTIVITY	TRUE	FALSE	FALSE	FALSE	FALSE
GO_VOLTAGE_GATED_ION_CHANNEL_ACTIVITY	TRUE	FALSE	FALSE	FALSE	FALSE
GO_G_PROTEIN_COUPLED_RECEPTOR_ACTIVITY	TRUE	TRUE	TRUE	TRUE	TRUE
GO_ION_CHANNEL_BINDING	TRUE	FALSE	FALSE	FALSE	FALSE
GO_CATION_CHANNEL_ACTIVITY	TRUE	FALSE	FALSE	TRUE	FALSE
GO_PROTEIN_TYROSINE_KINASE_BINDING	TRUE	FALSE	FALSE	FALSE	FALSE
GO_PASSIVE_TRANSMEMBRANE_TRANSPORTER_ACTIVITY	TRUE	FALSE	FALSE	TRUE	FALSE
GO_SECONDARY_ACTIVE_TRANSMEMBRANE_TRANSPORTER_ACTIVITY	TRUE	TRUE	FALSE	FALSE	FALSE
GO_IDENTICAL_PROTEIN_BINDING	TRUE	FALSE	TRUE	FALSE	FALSE
GO_QUATERNARY_AMMONIUM_GROUP_BINDING	TRUE	FALSE	FALSE	TRUE	TRUE
GO_SNARE_BINDING	TRUE	FALSE	FALSE	FALSE	FALSE
GO_NEUROPEPTIDE_RECEPTOR_ACTIVITY	TRUE	FALSE	FALSE	FALSE	FALSE
GO_AMMONIUM_ION_BINDING	TRUE	TRUE	TRUE	TRUE	TRUE
GO_G_PROTEIN_ALPHA_SUBUNIT_BINDING	TRUE	FALSE	TRUE	FALSE	FALSE
GO_SIGNAL_TRANSDUCER_ACTIVITY	TRUE	TRUE	TRUE	TRUE	TRUE
GO_AMIDE_BINDING	TRUE	FALSE	FALSE	FALSE	FALSE
GO_G_PROTEIN_COUPLED_NEUROTRANSMITTER_RECEPTOR_ACTIVITY	TRUE	TRUE	TRUE	TRUE	TRUE
GO_CATION_TRANSMEMBRANE_TRANSPORTER_ACTIVITY	TRUE	TRUE	FALSE	TRUE	FALSE
GO_EPHRIN_RECEPTOR_ACTIVITY	TRUE	FALSE	FALSE	FALSE	FALSE
GO_ACETYLCHOLINE_RECEPTOR_ACTIVITY	TRUE	TRUE	FALSE	TRUE	TRUE
GO_ACTIN_FILAMENT_BINDING	TRUE	FALSE	FALSE	FALSE	FALSE
GO_VOLTAGE_GATED_CATION_CHANNEL_ACTIVITY	TRUE	FALSE	FALSE	FALSE	FALSE
GO_DRUG_BINDING	TRUE	TRUE	TRUE	TRUE	TRUE
GO_AMMONIUM_TRANSMEMBRANE_TRANSPORTER_ACTIVITY	TRUE	TRUE	FALSE	FALSE	FALSE
GO_MYOSIN_BINDING	TRUE	FALSE	FALSE	FALSE	FALSE
GO_G_PROTEIN_COUPLED_AMINE_RECEPTOR_ACTIVITY	TRUE	TRUE	TRUE	TRUE	TRUE
GO_SYNTAXIN_1_BINDING	TRUE	FALSE	FALSE	FALSE	FALSE
GO_SODIUM_ION_TRANSMEMBRANE_TRANSPORTER_ACTIVITY	TRUE	TRUE	FALSE	FALSE	FALSE
GO_METAL_ION_TRANSMEMBRANE_TRANSPORTER_ACTIVITY	TRUE	TRUE	FALSE	FALSE	FALSE
GO_ADENYL_NUCLEOTIDE_BINDING	TRUE	FALSE	FALSE	FALSE	FALSE
GO_PROTEIN_HETERODIMERIZATION_ACTIVITY	TRUE	FALSE	TRUE	TRUE	FALSE
GO_GROWTH_FACTOR_BINDING	TRUE	FALSE	FALSE	FALSE	FALSE
GO_LIPASE_ACTIVITY	TRUE	TRUE	FALSE	TRUE	TRUE
GO_KINASE_ACTIVITY	TRUE	FALSE	FALSE	FALSE	FALSE
GO_PHOSPHORIC_DIESTER_HYDROLASE_ACTIVITY	TRUE	TRUE	FALSE	TRUE	TRUE
GO_TRANSMEMBRANE_RECEPTOR_PROTEIN_KINASE_ACTIVITY	TRUE	FALSE	FALSE	FALSE	FALSE
GO_DELAYED_RECTIFIER_POTASSIUM_CHANNEL_ACTIVITY	TRUE	FALSE	FALSE	FALSE	FALSE
GO_TRANSMEMBRANE_TRANSPORTER_ACTIVITY	TRUE	TRUE	FALSE	TRUE	FALSE
GO_G_PROTEIN_COUPLED_RECEPTOR_BINDING	TRUE	FALSE	TRUE	FALSE	FALSE
GO_NEUROTRANSMITTER_RECEPTOR_ACTIVITY	TRUE	TRUE	TRUE	TRUE	TRUE
GO_CATECHOLAMINE_BINDING	TRUE	TRUE	TRUE	FALSE	FALSE
GO_THIOESTERASE_BINDING	TRUE	FALSE	TRUE	FALSE	FALSE
GO_MACROMOLECULAR_COMPLEX_BINDING	TRUE	TRUE	TRUE	FALSE	FALSE
GO_CALMODULIN_BINDING	TRUE	FALSE	FALSE	FALSE	FALSE
GO_RECEPTOR_ACTIVITY	TRUE	TRUE	TRUE	TRUE	TRUE
GO_RIBONUCLEOTIDE_BINDING	TRUE	FALSE	FALSE	FALSE	FALSE
GO_VIRUS_RECEPTOR_ACTIVITY	TRUE	FALSE	TRUE	FALSE	FALSE
GO_SEROTONIN_RECEPTOR_ACTIVITY	TRUE	FALSE	TRUE	FALSE	FALSE
GO_PROTEIN_TYROSINE_KINASE_ACTIVITY	TRUE	FALSE	FALSE	FALSE	FALSE
GO_FILAMIN_BINDING	TRUE	FALSE	FALSE	FALSE	FALSE
GO_GATED_CHANNEL_ACTIVITY	TRUE	FALSE	FALSE	TRUE	FALSE
GO_SIGNALING_RECEPTOR_ACTIVITY	TRUE	TRUE	TRUE	TRUE	TRUE
GO_ORGANIC_HYDROXY_COMPOUND_TRANSMEMBRANE_TRANSPORTER_ACTIVITY	TRUE	TRUE	FALSE	FALSE	FALSE
GO_PROTEIN_C_TERMINUS_BINDING	TRUE	FALSE	FALSE	FALSE	FALSE
GO_TRANSFERASE_ACTIVITY_TRANSFERRING_PHOSPHORUS_CONTAINING_GROUPS	TRUE	FALSE	FALSE	FALSE	FALSE
GO_PHOSPHOLIPASE_C_ACTIVITY	TRUE	TRUE	FALSE	TRUE	TRUE
GO_PROTEIN_KINASE_ACTIVITY	TRUE	FALSE	FALSE	FALSE	FALSE
GO_PROTEIN_DIMERIZATION_ACTIVITY	TRUE	FALSE	TRUE	TRUE	FALSE
GO_RECEPTOR_BINDING	TRUE	TRUE	TRUE	FALSE	FALSE
GO_CYTOSKELETAL_PROTEIN_BINDING	TRUE	FALSE	FALSE	FALSE	FALSE
GO_INORGANIC_CATION_TRANSMEMBRANE_TRANSPORTER_ACTIVITY	TRUE	TRUE	FALSE	FALSE	FALSE
GO_PROTEIN_HOMODIMERIZATION_ACTIVITY	TRUE	FALSE	TRUE	FALSE	FALSE
GO_ACTIVE_TRANSMEMBRANE_TRANSPORTER_ACTIVITY	TRUE	TRUE	FALSE	FALSE	FALSE
GO_KINASE_BINDING	TRUE	FALSE	TRUE	FALSE	FALSE
GO_ANKYRIN_BINDING	TRUE	FALSE	FALSE	FALSE	FALSE
GO_SOLUTE_SODIUM_SYMPORTER_ACTIVITY	TRUE	TRUE	FALSE	FALSE	FALSE
GO_PHOSPHOLIPASE_ACTIVITY	TRUE	TRUE	FALSE	TRUE	TRUE
GO_CALCIUM_ION_TRANSMEMBRANE_TRANSPORTER_ACTIVITY	TRUE	FALSE	FALSE	FALSE	FALSE
GO_HYDROLASE_ACTIVITY_ACTING_ON_ESTER_BONDS	TRUE	TRUE	FALSE	TRUE	TRUE
GO_RAB_GTPASE_BINDING	TRUE	FALSE	FALSE	FALSE	FALSE
GO_GUANYL_NUCLEOTIDE_EXCHANGE_FACTOR_ACTIVITY	TRUE	FALSE	FALSE	TRUE	TRUE
GO_NEUROTRANSMITTER_TRANSPORTER_ACTIVITY	TRUE	TRUE	FALSE	FALSE	FALSE
GO_SYNTAXIN_BINDING	TRUE	FALSE	FALSE	FALSE	FALSE
GO_CYTOKINE_RECEPTOR_BINDING	TRUE	FALSE	FALSE	FALSE	FALSE
GO_SYMPORTER_ACTIVITY	TRUE	TRUE	FALSE	FALSE	FALSE
GO_NEUROPEPTIDE_BINDING	TRUE	FALSE	FALSE	FALSE	FALSE
GO_NEUROTRANSMITTER_BINDING	TRUE	FALSE	FALSE	TRUE	TRUE
GO_SOLUTE_CATION_SYMPORTER_ACTIVITY	TRUE	TRUE	FALSE	FALSE	FALSE
GO_ADRENERGIC_RECEPTOR_ACTIVITY	TRUE	FALSE	TRUE	FALSE	FALSE
GO_NEUROTROPHIN_RECEPTOR_BINDING	TRUE	FALSE	FALSE	FALSE	FALSE
GO_ADRENERGIC_RECEPTOR_BINDING	TRUE	FALSE	TRUE	FALSE	FALSE
GO_ACETYLCHOLINE_BINDING	TRUE	FALSE	FALSE	TRUE	TRUE
GO_DIVALENT_INORGANIC_CATION_TRANSMEMBRANE_TRANSPORTER_ACTIVITY	TRUE	FALSE	FALSE	FALSE	FALSE

### Sheet: AllPath
allPath	AMITRIPTYLINE	BENZATROPINE	PERGOLIDE	ATROPINE	METIXENE
BIOCARTA_AGR_PATHWAY	TRUE	TRUE	FALSE	TRUE	TRUE
REACTOME_NA_CL_DEPENDENT_NEUROTRANSMITTER_TRANSPORTERS	TRUE	TRUE	FALSE	FALSE	FALSE
KEGG_CALCIUM_SIGNALING_PATHWAY	TRUE	TRUE	TRUE	TRUE	TRUE
REACTOME_SIGNALLING_BY_NGF	TRUE	FALSE	FALSE	FALSE	FALSE
KEGG_GAP_JUNCTION	TRUE	FALSE	TRUE	FALSE	FALSE
BIOCARTA_ERK5_PATHWAY	TRUE	FALSE	FALSE	FALSE	FALSE
REACTOME_OPIOID_SIGNALLING	TRUE	FALSE	FALSE	FALSE	FALSE
KEGG_NEUROTROPHIN_SIGNALING_PATHWAY	TRUE	FALSE	FALSE	FALSE	FALSE
PID_AJDISS_2PATHWAY	TRUE	FALSE	FALSE	FALSE	FALSE
REACTOME_SIGNALLING_TO_RAS	TRUE	FALSE	FALSE	FALSE	FALSE
REACTOME_NGF_SIGNALLING_VIA_TRKA_FROM_THE_PLASMA_MEMBRANE	TRUE	FALSE	FALSE	FALSE	FALSE
REACTOME_DEVELOPMENTAL_BIOLOGY	TRUE	FALSE	FALSE	FALSE	FALSE
REACTOME_NEURONAL_SYSTEM	TRUE	TRUE	FALSE	TRUE	FALSE
PID_PI3K_PLC_TRK_PATHWAY	TRUE	FALSE	FALSE	FALSE	FALSE
REACTOME_TRANSPORT_OF_GLUCOSE_AND_OTHER_SUGARS_BILE_SALTS_AND_ORGANIC_ACIDS_METAL_IONS_AND_AMINE_COMPOUNDS	TRUE	TRUE	FALSE	FALSE	FALSE
REACTOME_VOLTAGE_GATED_POTASSIUM_CHANNELS	TRUE	FALSE	FALSE	FALSE	FALSE
REACTOME_SEROTONIN_RECEPTORS	TRUE	FALSE	TRUE	FALSE	FALSE
REACTOME_PLATELET_AGGREGATION_PLUG_FORMATION	TRUE	FALSE	TRUE	FALSE	FALSE
REACTOME_PEPTIDE_LIGAND_BINDING_RECEPTORS	TRUE	FALSE	FALSE	FALSE	FALSE
REACTOME_G_ALPHA_I_SIGNALLING_EVENTS	TRUE	FALSE	TRUE	TRUE	TRUE
KEGG_PATHWAYS_IN_CANCER	TRUE	FALSE	FALSE	FALSE	FALSE
REACTOME_G_ALPHA_Q_SIGNALLING_EVENTS	TRUE	TRUE	TRUE	TRUE	TRUE
KEGG_NEUROACTIVE_LIGAND_RECEPTOR_INTERACTION	TRUE	TRUE	TRUE	TRUE	TRUE
BIOCARTA_TRKA_PATHWAY	TRUE	FALSE	FALSE	FALSE	FALSE
PID_P75_NTR_PATHWAY	TRUE	FALSE	FALSE	FALSE	FALSE
REACTOME_SIGNALLING_TO_P38_VIA_RIT_AND_RIN	TRUE	FALSE	FALSE	FALSE	FALSE
REACTOME_G_ALPHA_Z_SIGNALLING_EVENTS	TRUE	FALSE	TRUE	FALSE	FALSE
REACTOME_GPCR_DOWNSTREAM_SIGNALING	TRUE	TRUE	TRUE	TRUE	TRUE
REACTOME_PLATELET_ACTIVATION_SIGNALING_AND_AGGREGATION	TRUE	FALSE	TRUE	FALSE	FALSE
KEGG_VASCULAR_SMOOTH_MUSCLE_CONTRACTION	TRUE	FALSE	TRUE	FALSE	FALSE
REACTOME_REGULATION_OF_INSULIN_SECRETION_BY_ACETYLCHOLINE	TRUE	FALSE	FALSE	TRUE	TRUE
REACTOME_G_ALPHA_S_SIGNALLING_EVENTS	TRUE	FALSE	TRUE	FALSE	FALSE
REACTOME_G_PROTEIN_ACTIVATION	TRUE	FALSE	FALSE	FALSE	FALSE
BIOCARTA_DREAM_PATHWAY	TRUE	FALSE	FALSE	FALSE	FALSE
REACTOME_POTASSIUM_CHANNELS	TRUE	FALSE	FALSE	FALSE	FALSE
PID_IL4_2PATHWAY	TRUE	FALSE	FALSE	FALSE	FALSE
REACTOME_GPCR_LIGAND_BINDING	TRUE	TRUE	TRUE	TRUE	TRUE
REACTOME_SLC_MEDIATED_TRANSMEMBRANE_TRANSPORT	TRUE	TRUE	FALSE	FALSE	FALSE
REACTOME_REGULATION_OF_INSULIN_SECRETION	TRUE	FALSE	TRUE	TRUE	TRUE
REACTOME_INHIBITION_OF_INSULIN_SECRETION_BY_ADRENALINE_NORADRENALINE	TRUE	FALSE	TRUE	FALSE	FALSE
KEGG_REGULATION_OF_ACTIN_CYTOSKELETON	TRUE	TRUE	FALSE	TRUE	TRUE
REACTOME_AMINE_LIGAND_BINDING_RECEPTORS	TRUE	TRUE	TRUE	TRUE	TRUE
PID_P73PATHWAY	TRUE	FALSE	FALSE	FALSE	FALSE
REACTOME_SIGNALLING_TO_ERKS	TRUE	FALSE	FALSE	FALSE	FALSE
REACTOME_RETROGRADE_NEUROTROPHIN_SIGNALLING	TRUE	FALSE	FALSE	FALSE	FALSE
SA_TRKA_RECEPTOR	TRUE	FALSE	FALSE	FALSE	FALSE
REACTOME_AXON_GUIDANCE	TRUE	FALSE	FALSE	FALSE	FALSE
BIOCARTA_ACTINY_PATHWAY	TRUE	FALSE	FALSE	FALSE	FALSE
BIOCARTA_NO1_PATHWAY	TRUE	TRUE	FALSE	TRUE	TRUE
REACTOME_ARMS_MEDIATED_ACTIVATION	TRUE	FALSE	FALSE	FALSE	FALSE
REACTOME_CLASS_A1_RHODOPSIN_LIKE_RECEPTORS	TRUE	TRUE	TRUE	TRUE	TRUE
REACTOME_L1CAM_INTERACTIONS	TRUE	FALSE	FALSE	FALSE	FALSE
REACTOME_SIGNALING_BY_GPCR	TRUE	TRUE	TRUE	TRUE	TRUE
KEGG_THYROID_CANCER	TRUE	FALSE	FALSE	FALSE	FALSE
REACTOME_HEMOSTASIS	TRUE	FALSE	TRUE	FALSE	FALSE
REACTOME_PI3K_AKT_ACTIVATION	TRUE	FALSE	FALSE	FALSE	FALSE
REACTOME_INTERACTION_BETWEEN_L1_AND_ANKYRINS	TRUE	FALSE	FALSE	FALSE	FALSE
PID_LYSOPHOSPHOLIPID_PATHWAY	TRUE	FALSE	TRUE	FALSE	FALSE
REACTOME_TRANSMEMBRANE_TRANSPORT_OF_SMALL_MOLECULES	TRUE	TRUE	FALSE	TRUE	FALSE
REACTOME_G_ALPHA1213_SIGNALLING_EVENTS	TRUE	FALSE	TRUE	FALSE	FALSE
KEGG_ENDOCYTOSIS	TRUE	FALSE	FALSE	FALSE	FALSE
KEGG_APOPTOSIS	TRUE	FALSE	FALSE	FALSE	FALSE
KEGG_MAPK_SIGNALING_PATHWAY	TRUE	FALSE	FALSE	FALSE	FALSE
REACTOME_PROLONGED_ERK_ACTIVATION_EVENTS	TRUE	FALSE	FALSE	FALSE	FALSE
REACTOME_GASTRIN_CREB_SIGNALLING_PATHWAY_VIA_PKC_AND_MAPK	TRUE	TRUE	TRUE	TRUE	TRUE
ST_DIFFERENTIATION_PATHWAY_IN_PC12_CELLS	TRUE	FALSE	FALSE	FALSE	FALSE
PID_TRKR_PATHWAY	TRUE	FALSE	FALSE	FALSE	FALSE
PID_SHP2_PATHWAY	TRUE	FALSE	FALSE	FALSE	FALSE
REACTOME_INTEGRATION_OF_ENERGY_METABOLISM	TRUE	FALSE	TRUE	TRUE	TRUE
REACTOME_AMINE_COMPOUND_SLC_TRANSPORTERS	TRUE	TRUE	FALSE	FALSE	FALSE

### Sheet: KEGG
kegg	AMITRIPTYLINE	BENZATROPINE	PERGOLIDE	ATROPINE	METIXENE
KEGG_CALCIUM_SIGNALING_PATHWAY	TRUE	TRUE	TRUE	TRUE	TRUE
KEGG_NEUROACTIVE_LIGAND_RECEPTOR_INTERACTION	TRUE	TRUE	TRUE	TRUE	TRUE
KEGG_PATHWAYS_IN_CANCER	TRUE	FALSE	FALSE	FALSE	FALSE
KEGG_GAP_JUNCTION	TRUE	FALSE	TRUE	FALSE	FALSE
KEGG_ENDOCYTOSIS	TRUE	FALSE	FALSE	FALSE	FALSE
KEGG_VASCULAR_SMOOTH_MUSCLE_CONTRACTION	TRUE	FALSE	TRUE	FALSE	FALSE
KEGG_APOPTOSIS	TRUE	FALSE	FALSE	FALSE	FALSE
KEGG_NEUROTROPHIN_SIGNALING_PATHWAY	TRUE	FALSE	FALSE	FALSE	FALSE
KEGG_MAPK_SIGNALING_PATHWAY	TRUE	FALSE	FALSE	FALSE	FALSE
KEGG_THYROID_CANCER	TRUE	FALSE	FALSE	FALSE	FALSE
KEGG_REGULATION_OF_ACTIN_CYTOSKELETON	TRUE	TRUE	FALSE	TRUE	TRUE

### Sheet: REACTOME
reactome	AMITRIPTYLINE	BENZATROPINE	PERGOLIDE	ATROPINE	METIXENE
REACTOME_NA_CL_DEPENDENT_NEUROTRANSMITTER_TRANSPORTERS	TRUE	TRUE	FALSE	FALSE	FALSE
REACTOME_SIGNALLING_BY_NGF	TRUE	FALSE	FALSE	FALSE	FALSE
REACTOME_OPIOID_SIGNALLING	TRUE	FALSE	FALSE	FALSE	FALSE
REACTOME_SIGNALLING_TO_RAS	TRUE	FALSE	FALSE	FALSE	FALSE
REACTOME_DEVELOPMENTAL_BIOLOGY	TRUE	FALSE	FALSE	FALSE	FALSE
REACTOME_NGF_SIGNALLING_VIA_TRKA_FROM_THE_PLASMA_MEMBRANE	TRUE	FALSE	FALSE	FALSE	FALSE
REACTOME_NEURONAL_SYSTEM	TRUE	TRUE	FALSE	TRUE	FALSE
REACTOME_VOLTAGE_GATED_POTASSIUM_CHANNELS	TRUE	FALSE	FALSE	FALSE	FALSE
REACTOME_TRANSPORT_OF_GLUCOSE_AND_OTHER_SUGARS_BILE_SALTS_AND_ORGANIC_ACIDS_METAL_IONS_AND_AMINE_COMPOUNDS	TRUE	TRUE	FALSE	FALSE	FALSE
REACTOME_SEROTONIN_RECEPTORS	TRUE	FALSE	TRUE	FALSE	FALSE
REACTOME_PLATELET_AGGREGATION_PLUG_FORMATION	TRUE	FALSE	TRUE	FALSE	FALSE
REACTOME_PEPTIDE_LIGAND_BINDING_RECEPTORS	TRUE	FALSE	FALSE	FALSE	FALSE
REACTOME_G_ALPHA_I_SIGNALLING_EVENTS	TRUE	FALSE	TRUE	TRUE	TRUE
REACTOME_G_ALPHA_Z_SIGNALLING_EVENTS	TRUE	FALSE	TRUE	FALSE	FALSE
REACTOME_G_ALPHA_Q_SIGNALLING_EVENTS	TRUE	TRUE	TRUE	TRUE	TRUE
REACTOME_SIGNALLING_TO_P38_VIA_RIT_AND_RIN	TRUE	FALSE	FALSE	FALSE	FALSE
REACTOME_PLATELET_ACTIVATION_SIGNALING_AND_AGGREGATION	TRUE	FALSE	TRUE	FALSE	FALSE
REACTOME_REGULATION_OF_INSULIN_SECRETION_BY_ACETYLCHOLINE	TRUE	FALSE	FALSE	TRUE	TRUE
REACTOME_GPCR_DOWNSTREAM_SIGNALING	TRUE	TRUE	TRUE	TRUE	TRUE
REACTOME_G_ALPHA_S_SIGNALLING_EVENTS	TRUE	FALSE	TRUE	FALSE	FALSE
REACTOME_G_PROTEIN_ACTIVATION	TRUE	FALSE	FALSE	FALSE	FALSE
REACTOME_POTASSIUM_CHANNELS	TRUE	FALSE	FALSE	FALSE	FALSE
REACTOME_GPCR_LIGAND_BINDING	TRUE	TRUE	TRUE	TRUE	TRUE
REACTOME_SLC_MEDIATED_TRANSMEMBRANE_TRANSPORT	TRUE	TRUE	FALSE	FALSE	FALSE
REACTOME_REGULATION_OF_INSULIN_SECRETION	TRUE	FALSE	TRUE	TRUE	TRUE
REACTOME_INHIBITION_OF_INSULIN_SECRETION_BY_ADRENALINE_NORADRENALINE	TRUE	FALSE	TRUE	FALSE	FALSE
REACTOME_AMINE_LIGAND_BINDING_RECEPTORS	TRUE	TRUE	TRUE	TRUE	TRUE
REACTOME_SIGNALLING_TO_ERKS	TRUE	FALSE	FALSE	FALSE	FALSE
REACTOME_RETROGRADE_NEUROTROPHIN_SIGNALLING	TRUE	FALSE	FALSE	FALSE	FALSE
REACTOME_AXON_GUIDANCE	TRUE	FALSE	FALSE	FALSE	FALSE
REACTOME_ARMS_MEDIATED_ACTIVATION	TRUE	FALSE	FALSE	FALSE	FALSE
REACTOME_CLASS_A1_RHODOPSIN_LIKE_RECEPTORS	TRUE	TRUE	TRUE	TRUE	TRUE
REACTOME_L1CAM_INTERACTIONS	TRUE	FALSE	FALSE	FALSE	FALSE
REACTOME_SIGNALING_BY_GPCR	TRUE	TRUE	TRUE	TRUE	TRUE
REACTOME_HEMOSTASIS	TRUE	FALSE	TRUE	FALSE	FALSE
REACTOME_PI3K_AKT_ACTIVATION	TRUE	FALSE	FALSE	FALSE	FALSE
REACTOME_INTERACTION_BETWEEN_L1_AND_ANKYRINS	TRUE	FALSE	FALSE	FALSE	FALSE
REACTOME_TRANSMEMBRANE_TRANSPORT_OF_SMALL_MOLECULES	TRUE	TRUE	FALSE	TRUE	FALSE
REACTOME_G_ALPHA1213_SIGNALLING_EVENTS	TRUE	FALSE	TRUE	FALSE	FALSE
REACTOME_PROLONGED_ERK_ACTIVATION_EVENTS	TRUE	FALSE	FALSE	FALSE	FALSE
REACTOME_GASTRIN_CREB_SIGNALLING_PATHWAY_VIA_PKC_AND_MAPK	TRUE	TRUE	TRUE	TRUE	TRUE
REACTOME_INTEGRATION_OF_ENERGY_METABOLISM	TRUE	FALSE	TRUE	TRUE	TRUE
REACTOME_AMINE_COMPOUND_SLC_TRANSPORTERS	TRUE	TRUE	FALSE	FALSE	FALSE
