## Supplementary material for "A machine learning and network framework to discover new indications for small molecules": SuppData2.xlsx

### Sheet: GO_MolecularFunction
mf	TRIMIPRAMINE	BENZATROPINE	ROTIGOTINE
GO_VOLTAGE_GATED_CATION_CHANNEL_ACTIVITY	TRUE	FALSE	FALSE
GO_VOLTAGE_GATED_POTASSIUM_CHANNEL_ACTIVITY	TRUE	FALSE	FALSE
GO_NEUROTRANSMITTER_TRANSPORTER_ACTIVITY	TRUE	TRUE	FALSE
GO_G_PROTEIN_ALPHA_SUBUNIT_BINDING	TRUE	FALSE	TRUE
GO_PROTEIN_HOMODIMERIZATION_ACTIVITY	TRUE	FALSE	TRUE
GO_ADRENERGIC_RECEPTOR_BINDING	TRUE	FALSE	FALSE
GO_SIGNALING_RECEPTOR_ACTIVITY	TRUE	TRUE	TRUE
GO_NEUROTRANSMITTER_RECEPTOR_ACTIVITY	TRUE	TRUE	TRUE
GO_GATED_CHANNEL_ACTIVITY	TRUE	FALSE	FALSE
GO_SYMPORTER_ACTIVITY	TRUE	TRUE	FALSE
GO_PASSIVE_TRANSMEMBRANE_TRANSPORTER_ACTIVITY	TRUE	FALSE	FALSE
GO_ORGANIC_HYDROXY_COMPOUND_TRANSMEMBRANE_TRANSPORTER_ACTIVITY	TRUE	TRUE	FALSE
GO_ACTIN_BINDING	TRUE	FALSE	FALSE
GO_GTPASE_BINDING	TRUE	FALSE	FALSE
GO_NITRIC_OXIDE_SYNTHASE_BINDING	TRUE	FALSE	FALSE
GO_MACROMOLECULAR_COMPLEX_BINDING	TRUE	TRUE	TRUE
GO_ACTIN_FILAMENT_BINDING	TRUE	FALSE	FALSE
GO_RAB_GTPASE_BINDING	TRUE	FALSE	FALSE
GO_QUATERNARY_AMMONIUM_GROUP_BINDING	TRUE	FALSE	FALSE
GO_ACTIVE_TRANSMEMBRANE_TRANSPORTER_ACTIVITY	TRUE	TRUE	FALSE
GO_NEUROTRANSMITTER_SODIUM_SYMPORTER_ACTIVITY	TRUE	TRUE	FALSE
GO_KINASE_BINDING	TRUE	FALSE	FALSE
GO_PROTEIN_PHOSPHATASE_2A_BINDING	TRUE	TRUE	FALSE
GO_METAL_ION_TRANSMEMBRANE_TRANSPORTER_ACTIVITY	TRUE	TRUE	FALSE
GO_DOPAMINE_BINDING	TRUE	TRUE	TRUE
GO_RECEPTOR_ACTIVITY	TRUE	TRUE	TRUE
GO_SECONDARY_ACTIVE_TRANSMEMBRANE_TRANSPORTER_ACTIVITY	TRUE	TRUE	FALSE
GO_G_PROTEIN_COUPLED_NEUROTRANSMITTER_RECEPTOR_ACTIVITY	TRUE	TRUE	TRUE
GO_NEUROTRANSMITTER_BINDING	TRUE	FALSE	FALSE
GO_SODIUM_ION_TRANSMEMBRANE_TRANSPORTER_ACTIVITY	TRUE	TRUE	FALSE
GO_PROTEASE_BINDING	TRUE	TRUE	FALSE
GO_SYNTAXIN_BINDING	TRUE	FALSE	FALSE
GO_CYTOSKELETAL_PROTEIN_BINDING	TRUE	FALSE	FALSE
GO_DRUG_BINDING	TRUE	TRUE	TRUE
GO_SNARE_BINDING	TRUE	FALSE	FALSE
GO_PROTEIN_N_TERMINUS_BINDING	TRUE	TRUE	FALSE
GO_VOLTAGE_GATED_ION_CHANNEL_ACTIVITY	TRUE	FALSE	FALSE
GO_ACETYLCHOLINE_RECEPTOR_ACTIVITY	TRUE	TRUE	FALSE
GO_IDENTICAL_PROTEIN_BINDING	TRUE	FALSE	TRUE
GO_EXCITATORY_EXTRACELLULAR_LIGAND_GATED_ION_CHANNEL_ACTIVITY	TRUE	FALSE	FALSE
GO_POTASSIUM_CHANNEL_REGULATOR_ACTIVITY	TRUE	FALSE	TRUE
GO_ACETYLCHOLINE_BINDING	TRUE	FALSE	FALSE
GO_AMMONIUM_ION_BINDING	TRUE	TRUE	TRUE
GO_THIOESTERASE_BINDING	TRUE	FALSE	FALSE
GO_SIGNAL_TRANSDUCER_ACTIVITY	TRUE	TRUE	TRUE
GO_CATION_TRANSMEMBRANE_TRANSPORTER_ACTIVITY	TRUE	TRUE	FALSE
GO_TRANSPORTER_ACTIVITY	TRUE	TRUE	FALSE
GO_MONOVALENT_INORGANIC_CATION_TRANSMEMBRANE_TRANSPORTER_ACTIVITY	TRUE	TRUE	FALSE
GO_RECEPTOR_BINDING	TRUE	TRUE	TRUE
GO_AMINE_BINDING	TRUE	FALSE	FALSE
GO_EXTRACELLULAR_LIGAND_GATED_ION_CHANNEL_ACTIVITY	TRUE	FALSE	FALSE
GO_MOLECULAR_FUNCTION_REGULATOR	TRUE	FALSE	TRUE
GO_GLUTAMATE_RECEPTOR_BINDING	TRUE	FALSE	TRUE
GO_SOLUTE_SODIUM_SYMPORTER_ACTIVITY	TRUE	TRUE	FALSE
GO_PROTEIN_PHOSPHATASE_BINDING	TRUE	TRUE	TRUE
GO_PHOSPHATASE_BINDING	TRUE	TRUE	TRUE
GO_SOLUTE_CATION_SYMPORTER_ACTIVITY	TRUE	TRUE	FALSE
GO_MYOSIN_BINDING	TRUE	FALSE	FALSE
GO_G_PROTEIN_COUPLED_RECEPTOR_BINDING	TRUE	FALSE	TRUE
GO_ENZYME_BINDING	TRUE	TRUE	TRUE
GO_INORGANIC_CATION_TRANSMEMBRANE_TRANSPORTER_ACTIVITY	TRUE	TRUE	FALSE
GO_PROTEIN_COMPLEX_BINDING	TRUE	TRUE	TRUE
GO_CATECHOLAMINE_BINDING	TRUE	TRUE	TRUE
GO_G_PROTEIN_COUPLED_RECEPTOR_ACTIVITY	TRUE	TRUE	TRUE
GO_ADRENERGIC_RECEPTOR_ACTIVITY	TRUE	FALSE	TRUE
GO_PROTEIN_DIMERIZATION_ACTIVITY	TRUE	FALSE	TRUE
GO_IONOTROPIC_GLUTAMATE_RECEPTOR_BINDING	TRUE	FALSE	TRUE
GO_AMMONIUM_TRANSMEMBRANE_TRANSPORTER_ACTIVITY	TRUE	TRUE	FALSE
GO_G_PROTEIN_COUPLED_AMINE_RECEPTOR_ACTIVITY	TRUE	TRUE	TRUE
GO_PROTEIN_HETERODIMERIZATION_ACTIVITY	TRUE	FALSE	TRUE
GO_SEROTONIN_RECEPTOR_ACTIVITY	TRUE	FALSE	TRUE
GO_TRANSMEMBRANE_TRANSPORTER_ACTIVITY	TRUE	TRUE	FALSE
GO_SYNTAXIN_1_BINDING	TRUE	FALSE	FALSE
GO_LIGAND_GATED_CHANNEL_ACTIVITY	TRUE	FALSE	FALSE
GO_POTASSIUM_CHANNEL_ACTIVITY	TRUE	FALSE	FALSE
GO_CATION_CHANNEL_ACTIVITY	TRUE	FALSE	FALSE
GO_CHANNEL_REGULATOR_ACTIVITY	TRUE	FALSE	TRUE
GO_VIRUS_RECEPTOR_ACTIVITY	TRUE	FALSE	FALSE

### Sheet: AllPath
allPath	TRIMIPRAMINE	BENZATROPINE	ROTIGOTINE
KEGG_GAP_JUNCTION	TRUE	FALSE	TRUE
KEGG_PARKINSONS_DISEASE	TRUE	TRUE	FALSE
REACTOME_SIGNALING_BY_GPCR	TRUE	TRUE	TRUE
REACTOME_GASTRIN_CREB_SIGNALLING_PATHWAY_VIA_PKC_AND_MAPK	TRUE	TRUE	FALSE
REACTOME_AMINE_LIGAND_BINDING_RECEPTORS	TRUE	TRUE	TRUE
ST_G_ALPHA_I_PATHWAY	TRUE	FALSE	TRUE
REACTOME_G_ALPHA_Q_SIGNALLING_EVENTS	TRUE	TRUE	FALSE
REACTOME_CLASS_A1_RHODOPSIN_LIKE_RECEPTORS	TRUE	TRUE	TRUE
REACTOME_INHIBITION_OF_INSULIN_SECRETION_BY_ADRENALINE_NORADRENALINE	TRUE	FALSE	FALSE
KEGG_VASCULAR_SMOOTH_MUSCLE_CONTRACTION	TRUE	FALSE	FALSE
REACTOME_HEMOSTASIS	TRUE	FALSE	TRUE
REACTOME_GPCR_LIGAND_BINDING	TRUE	TRUE	TRUE
REACTOME_TRANSPORT_OF_GLUCOSE_AND_OTHER_SUGARS_BILE_SALTS_AND_ORGANIC_ACIDS_METAL_IONS_AND_AMINE_COMPOUNDS	TRUE	TRUE	FALSE
REACTOME_PLATELET_AGGREGATION_PLUG_FORMATION	TRUE	FALSE	TRUE
REACTOME_SLC_MEDIATED_TRANSMEMBRANE_TRANSPORT	TRUE	TRUE	FALSE
PID_LYSOPHOSPHOLIPID_PATHWAY	TRUE	FALSE	FALSE
BIOCARTA_CK1_PATHWAY	TRUE	FALSE	TRUE
REACTOME_REGULATION_OF_INSULIN_SECRETION	TRUE	FALSE	FALSE
REACTOME_NA_CL_DEPENDENT_NEUROTRANSMITTER_TRANSPORTERS	TRUE	TRUE	FALSE
PID_ALPHA_SYNUCLEIN_PATHWAY	TRUE	TRUE	FALSE
REACTOME_GPCR_DOWNSTREAM_SIGNALING	TRUE	TRUE	TRUE
REACTOME_PLATELET_ACTIVATION_SIGNALING_AND_AGGREGATION	TRUE	FALSE	TRUE
REACTOME_NEURONAL_SYSTEM	TRUE	TRUE	FALSE
REACTOME_AMINE_COMPOUND_SLC_TRANSPORTERS	TRUE	TRUE	FALSE
REACTOME_ION_CHANNEL_TRANSPORT	TRUE	FALSE	FALSE
KEGG_NEUROACTIVE_LIGAND_RECEPTOR_INTERACTION	TRUE	TRUE	TRUE
REACTOME_G_ALPHA_I_SIGNALLING_EVENTS	TRUE	FALSE	TRUE
KEGG_CALCIUM_SIGNALING_PATHWAY	TRUE	TRUE	TRUE
REACTOME_LIGAND_GATED_ION_CHANNEL_TRANSPORT	TRUE	FALSE	FALSE
REACTOME_TRANSMISSION_ACROSS_CHEMICAL_SYNAPSES	TRUE	TRUE	FALSE
REACTOME_SEROTONIN_RECEPTORS	TRUE	FALSE	TRUE
REACTOME_INTEGRATION_OF_ENERGY_METABOLISM	TRUE	FALSE	FALSE
REACTOME_TRANSMEMBRANE_TRANSPORT_OF_SMALL_MOLECULES	TRUE	TRUE	FALSE
REACTOME_G_ALPHA1213_SIGNALLING_EVENTS	TRUE	FALSE	FALSE
REACTOME_G_ALPHA_Z_SIGNALLING_EVENTS	TRUE	FALSE	TRUE

### Sheet: KEGG
kegg	TRIMIPRAMINE	BENZATROPINE	ROTIGOTINE
KEGG_NEUROACTIVE_LIGAND_RECEPTOR_INTERACTION	TRUE	TRUE	TRUE
KEGG_PARKINSONS_DISEASE	TRUE	TRUE	FALSE
KEGG_CALCIUM_SIGNALING_PATHWAY	TRUE	TRUE	TRUE
KEGG_GAP_JUNCTION	TRUE	FALSE	TRUE
KEGG_VASCULAR_SMOOTH_MUSCLE_CONTRACTION	TRUE	FALSE	FALSE

### Sheet: REACTOME
reactome	TRIMIPRAMINE	BENZATROPINE	ROTIGOTINE
REACTOME_SIGNALING_BY_GPCR	TRUE	TRUE	TRUE
REACTOME_GASTRIN_CREB_SIGNALLING_PATHWAY_VIA_PKC_AND_MAPK	TRUE	TRUE	FALSE
REACTOME_AMINE_LIGAND_BINDING_RECEPTORS	TRUE	TRUE	TRUE
REACTOME_G_ALPHA_Q_SIGNALLING_EVENTS	TRUE	TRUE	FALSE
REACTOME_CLASS_A1_RHODOPSIN_LIKE_RECEPTORS	TRUE	TRUE	TRUE
REACTOME_INHIBITION_OF_INSULIN_SECRETION_BY_ADRENALINE_NORADRENALINE	TRUE	FALSE	FALSE
REACTOME_HEMOSTASIS	TRUE	FALSE	TRUE
REACTOME_GPCR_LIGAND_BINDING	TRUE	TRUE	TRUE
REACTOME_TRANSPORT_OF_GLUCOSE_AND_OTHER_SUGARS_BILE_SALTS_AND_ORGANIC_ACIDS_METAL_IONS_AND_AMINE_COMPOUNDS	TRUE	TRUE	FALSE
REACTOME_PLATELET_AGGREGATION_PLUG_FORMATION	TRUE	FALSE	TRUE
REACTOME_SLC_MEDIATED_TRANSMEMBRANE_TRANSPORT	TRUE	TRUE	FALSE
REACTOME_REGULATION_OF_INSULIN_SECRETION	TRUE	FALSE	FALSE
REACTOME_NA_CL_DEPENDENT_NEUROTRANSMITTER_TRANSPORTERS	TRUE	TRUE	FALSE
REACTOME_GPCR_DOWNSTREAM_SIGNALING	TRUE	TRUE	TRUE
REACTOME_PLATELET_ACTIVATION_SIGNALING_AND_AGGREGATION	TRUE	FALSE	TRUE
REACTOME_NEURONAL_SYSTEM	TRUE	TRUE	FALSE
REACTOME_AMINE_COMPOUND_SLC_TRANSPORTERS	TRUE	TRUE	FALSE
REACTOME_ION_CHANNEL_TRANSPORT	TRUE	FALSE	FALSE
REACTOME_G_ALPHA_I_SIGNALLING_EVENTS	TRUE	FALSE	TRUE
REACTOME_LIGAND_GATED_ION_CHANNEL_TRANSPORT	TRUE	FALSE	FALSE
REACTOME_TRANSMISSION_ACROSS_CHEMICAL_SYNAPSES	TRUE	TRUE	FALSE
REACTOME_SEROTONIN_RECEPTORS	TRUE	FALSE	TRUE
REACTOME_INTEGRATION_OF_ENERGY_METABOLISM	TRUE	FALSE	FALSE
REACTOME_TRANSMEMBRANE_TRANSPORT_OF_SMALL_MOLECULES	TRUE	TRUE	FALSE
REACTOME_G_ALPHA1213_SIGNALLING_EVENTS	TRUE	FALSE	FALSE
REACTOME_G_ALPHA_Z_SIGNALLING_EVENTS	TRUE	FALSE	TRUE
