## Supplementary material for "A machine learning and network framework to discover new indications for small molecules": SuppData3.xlsx

### Sheet: GO_MolecularFunction
mf	VANDETANIB	GLICLAZIDE
GO_ADENYL_NUCLEOTIDE_BINDING	TRUE	TRUE
GO_PROTEIN_COMPLEX_BINDING	TRUE	FALSE
GO_PROTEIN_PHOSPHATASE_BINDING	TRUE	FALSE
GO_PROTEIN_KINASE_ACTIVITY	TRUE	FALSE
GO_PROTEIN_HETERODIMERIZATION_ACTIVITY	TRUE	TRUE
GO_HEPARIN_BINDING	TRUE	TRUE
GO_UBIQUITIN_LIKE_PROTEIN_LIGASE_BINDING	TRUE	FALSE
GO_ENZYME_REGULATOR_ACTIVITY	TRUE	FALSE
GO_ENZYME_BINDING	TRUE	FALSE
GO_PROTEIN_DIMERIZATION_ACTIVITY	TRUE	TRUE
GO_NON_MEMBRANE_SPANNING_PROTEIN_TYROSINE_KINASE_ACTIVITY	TRUE	FALSE
GO_EXTRACELLULAR_MATRIX_BINDING	TRUE	TRUE
GO_SULFUR_COMPOUND_BINDING	TRUE	TRUE
GO_CHEMOATTRACTANT_ACTIVITY	TRUE	TRUE
GO_RECEPTOR_REGULATOR_ACTIVITY	TRUE	TRUE
GO_RECEPTOR_AGONIST_ACTIVITY	TRUE	TRUE
GO_RECEPTOR_BINDING	TRUE	TRUE
GO_CYTOKINE_ACTIVITY	TRUE	TRUE
GO_PROTEIN_HOMODIMERIZATION_ACTIVITY	TRUE	TRUE
GO_CYTOSKELETAL_PROTEIN_BINDING	TRUE	FALSE
GO_KINASE_ACTIVITY	TRUE	FALSE
GO_MAP_KINASE_KINASE_KINASE_ACTIVITY	TRUE	FALSE
GO_TRANSMEMBRANE_RECEPTOR_PROTEIN_TYROSINE_KINASE_ACTIVITY	TRUE	FALSE
GO_IDENTICAL_PROTEIN_BINDING	TRUE	TRUE
GO_GROWTH_FACTOR_BINDING	TRUE	FALSE
GO_TRANSMEMBRANE_RECEPTOR_PROTEIN_KINASE_ACTIVITY	TRUE	FALSE
GO_DOUBLE_STRANDED_DNA_BINDING	TRUE	FALSE
GO_PROTEIN_SERINE_THREONINE_KINASE_ACTIVITY	TRUE	FALSE
GO_MOLECULAR_FUNCTION_REGULATOR	TRUE	TRUE
GO_SIGNAL_TRANSDUCER_ACTIVITY	TRUE	TRUE
GO_FIBRONECTIN_BINDING	TRUE	TRUE
GO_GROWTH_FACTOR_ACTIVITY	TRUE	TRUE
GO_NEUROPILIN_BINDING	TRUE	TRUE
GO_GUANYL_NUCLEOTIDE_EXCHANGE_FACTOR_ACTIVITY	TRUE	FALSE
GO_CYTOKINE_RECEPTOR_BINDING	TRUE	TRUE
GO_RAS_GUANYL_NUCLEOTIDE_EXCHANGE_FACTOR_ACTIVITY	TRUE	FALSE
GO_CHROMATIN_BINDING	TRUE	FALSE
GO_CALCIUM_ION_BINDING	TRUE	FALSE
GO_ACTIN_FILAMENT_BINDING	TRUE	FALSE
GO_MACROMOLECULAR_COMPLEX_BINDING	TRUE	FALSE
GO_RECEPTOR_ACTIVITY	TRUE	TRUE
GO_PHOSPHATIDYLINOSITOL_3_KINASE_ACTIVITY	TRUE	FALSE
GO_RIBONUCLEOTIDE_BINDING	TRUE	TRUE
GO_GROWTH_FACTOR_RECEPTOR_BINDING	TRUE	TRUE
GO_RECEPTOR_SIGNALING_PROTEIN_ACTIVITY	TRUE	FALSE
GO_RECEPTOR_ACTIVATOR_ACTIVITY	TRUE	TRUE
GO_PROTEIN_TYROSINE_KINASE_ACTIVITY	TRUE	FALSE
GO_ACTIN_BINDING	TRUE	FALSE
GO_PHOSPHATASE_BINDING	TRUE	FALSE
GO_PLATELET_DERIVED_GROWTH_FACTOR_RECEPTOR_BINDING	TRUE	TRUE
GO_SIGNALING_RECEPTOR_ACTIVITY	TRUE	TRUE
GO_TRANSFERASE_ACTIVITY_TRANSFERRING_PHOSPHORUS_CONTAINING_GROUPS	TRUE	FALSE
GO_GLYCOSAMINOGLYCAN_BINDING	TRUE	TRUE
GO_RECEPTOR_SIGNALING_PROTEIN_SERINE_THREONINE_KINASE_ACTIVITY	TRUE	FALSE

### Sheet: AllPath
allPath	VANDETANIB	GLICLAZIDE
KEGG_CALCIUM_SIGNALING_PATHWAY	TRUE	FALSE
BIOCARTA_EGFR_SMRTE_PATHWAY	TRUE	FALSE
REACTOME_PI3K_EVENTS_IN_ERBB2_SIGNALING	TRUE	FALSE
BIOCARTA_TEL_PATHWAY	TRUE	FALSE
REACTOME_DEVELOPMENTAL_BIOLOGY	TRUE	FALSE
BIOCARTA_HER2_PATHWAY	TRUE	FALSE
KEGG_CYTOKINE_CYTOKINE_RECEPTOR_INTERACTION	TRUE	TRUE
REACTOME_SHC1_EVENTS_IN_EGFR_SIGNALING	TRUE	FALSE
PID_ERBB1_DOWNSTREAM_PATHWAY	TRUE	FALSE
NABA_MATRISOME_ASSOCIATED	TRUE	TRUE
PID_AVB3_INTEGRIN_PATHWAY	TRUE	TRUE
KEGG_GNRH_SIGNALING_PATHWAY	TRUE	FALSE
PID_A6B1_A6B4_INTEGRIN_PATHWAY	TRUE	FALSE
REACTOME_REGULATION_OF_HYPOXIA_INDUCIBLE_FACTOR_HIF_BY_OXYGEN	TRUE	TRUE
REACTOME_SIGNALING_BY_GPCR	TRUE	FALSE
REACTOME_SIGNAL_TRANSDUCTION_BY_L1	TRUE	FALSE
KEGG_FOCAL_ADHESION	TRUE	TRUE
PID_PTP1B_PATHWAY	TRUE	FALSE
PID_ECADHERIN_STABILIZATION_PATHWAY	TRUE	FALSE
PID_RET_PATHWAY	TRUE	FALSE
BIOCARTA_SPRY_PATHWAY	TRUE	FALSE
PID_INTEGRIN_A9B1_PATHWAY	TRUE	TRUE
REACTOME_GASTRIN_CREB_SIGNALLING_PATHWAY_VIA_PKC_AND_MAPK	TRUE	FALSE
PID_ERBB_NETWORK_PATHWAY	TRUE	FALSE
KEGG_GLIOMA	TRUE	FALSE
REACTOME_SIGNALING_BY_EGFR_IN_CANCER	TRUE	FALSE
KEGG_ENDOMETRIAL_CANCER	TRUE	FALSE
REACTOME_GAB1_SIGNALOSOME	TRUE	FALSE
REACTOME_CELL_SURFACE_INTERACTIONS_AT_THE_VASCULAR_WALL	TRUE	FALSE
KEGG_PANCREATIC_CANCER	TRUE	TRUE
KEGG_GAP_JUNCTION	TRUE	FALSE
KEGG_MTOR_SIGNALING_PATHWAY	TRUE	TRUE
PID_TCPTP_PATHWAY	TRUE	TRUE
PID_INTEGRIN1_PATHWAY	TRUE	TRUE
REACTOME_VEGF_LIGAND_RECEPTOR_INTERACTIONS	TRUE	TRUE
BIOCARTA_KERATINOCYTE_PATHWAY	TRUE	FALSE
PID_UPA_UPAR_PATHWAY	TRUE	FALSE
KEGG_REGULATION_OF_ACTIN_CYTOSKELETON	TRUE	FALSE
PID_S1P_S1P3_PATHWAY	TRUE	TRUE
REACTOME_SIGNALING_BY_ERBB2	TRUE	FALSE
KEGG_ERBB_SIGNALING_PATHWAY	TRUE	FALSE
PID_VEGFR1_PATHWAY	TRUE	TRUE
PID_TELOMERASE_PATHWAY	TRUE	FALSE
PID_SYNDECAN_3_PATHWAY	TRUE	FALSE
PID_ERBB1_RECEPTOR_PROXIMAL_PATHWAY	TRUE	FALSE
REACTOME_GRB2_EVENTS_IN_ERBB2_SIGNALING	TRUE	FALSE
PID_ECADHERIN_KERATINOCYTE_PATHWAY	TRUE	FALSE
PID_GLYPICAN_1PATHWAY	TRUE	TRUE
PID_TXA2PATHWAY	TRUE	FALSE
REACTOME_L1CAM_INTERACTIONS	TRUE	FALSE
PID_LYSOPHOSPHOLIPID_PATHWAY	TRUE	FALSE
PID_INTEGRIN3_PATHWAY	TRUE	TRUE
KEGG_ENDOCYTOSIS	TRUE	FALSE
BIOCARTA_CBL_PATHWAY	TRUE	FALSE
KEGG_MAPK_SIGNALING_PATHWAY	TRUE	FALSE
REACTOME_TIE2_SIGNALING	TRUE	FALSE
ST_FAS_SIGNALING_PATHWAY	TRUE	FALSE
BIOCARTA_MCALPAIN_PATHWAY	TRUE	FALSE
BIOCARTA_VEGF_PATHWAY	TRUE	TRUE
REACTOME_SIGNALING_BY_ERBB4	TRUE	FALSE
PID_AJDISS_2PATHWAY	TRUE	FALSE
BIOCARTA_CARDIACEGF_PATHWAY	TRUE	FALSE
PID_ANGIOPOIETIN_RECEPTOR_PATHWAY	TRUE	FALSE
REACTOME_SIGNALING_BY_CONSTITUTIVELY_ACTIVE_EGFR	TRUE	FALSE
NABA_MATRISOME	TRUE	TRUE
KEGG_ADHERENS_JUNCTION	TRUE	FALSE
ST_G_ALPHA_I_PATHWAY	TRUE	FALSE
PID_ERBB1_INTERNALIZATION_PATHWAY	TRUE	FALSE
NABA_SECRETED_FACTORS	TRUE	TRUE
KEGG_NON_SMALL_CELL_LUNG_CANCER	TRUE	FALSE
REACTOME_AXON_GUIDANCE	TRUE	FALSE
BIOCARTA_EGF_PATHWAY	TRUE	FALSE
REACTOME_EGFR_DOWNREGULATION	TRUE	FALSE
REACTOME_HEMOSTASIS	TRUE	TRUE
PID_VEGF_VEGFR_PATHWAY	TRUE	TRUE
ST_ADRENERGIC	TRUE	FALSE
KEGG_VEGF_SIGNALING_PATHWAY	TRUE	TRUE
PID_P53_DOWNSTREAM_PATHWAY	TRUE	FALSE
KEGG_RENAL_CELL_CARCINOMA	TRUE	TRUE
BIOCARTA_TFF_PATHWAY	TRUE	FALSE
PID_VEGFR1_2_PATHWAY	TRUE	TRUE
BIOCARTA_AGR_PATHWAY	TRUE	FALSE
PID_ARF6_PATHWAY	TRUE	FALSE
BIOCARTA_ERK_PATHWAY	TRUE	FALSE
PID_HIF2PATHWAY	TRUE	TRUE
REACTOME_RESPONSE_TO_ELEVATED_PLATELET_CYTOSOLIC_CA2_	TRUE	TRUE
BIOCARTA_HIF_PATHWAY	TRUE	TRUE
PID_HIF1_TFPATHWAY	TRUE	TRUE
KEGG_PATHWAYS_IN_CANCER	TRUE	TRUE
REACTOME_PLATELET_ACTIVATION_SIGNALING_AND_AGGREGATION	TRUE	TRUE
BIOCARTA_AT1R_PATHWAY	TRUE	FALSE
KEGG_PROSTATE_CANCER	TRUE	FALSE
KEGG_DORSO_VENTRAL_AXIS_FORMATION	TRUE	FALSE
KEGG_MELANOMA	TRUE	FALSE
BIOCARTA_NO1_PATHWAY	TRUE	TRUE
KEGG_EPITHELIAL_CELL_SIGNALING_IN_HELICOBACTER_PYLORI_INFECTION	TRUE	FALSE
KEGG_THYROID_CANCER	TRUE	FALSE
KEGG_BLADDER_CANCER	TRUE	TRUE
PID_S1P_S1P1_PATHWAY	TRUE	TRUE
PID_SHP2_PATHWAY	TRUE	TRUE

### Sheet: KEGG
kegg	VANDETANIB	GLICLAZIDE
KEGG_CALCIUM_SIGNALING_PATHWAY	TRUE	FALSE
KEGG_ENDOMETRIAL_CANCER	TRUE	FALSE
KEGG_GAP_JUNCTION	TRUE	FALSE
KEGG_PANCREATIC_CANCER	TRUE	TRUE
KEGG_MTOR_SIGNALING_PATHWAY	TRUE	TRUE
KEGG_PATHWAYS_IN_CANCER	TRUE	TRUE
KEGG_REGULATION_OF_ACTIN_CYTOSKELETON	TRUE	FALSE
KEGG_ERBB_SIGNALING_PATHWAY	TRUE	FALSE
KEGG_ADHERENS_JUNCTION	TRUE	FALSE
KEGG_PROSTATE_CANCER	TRUE	FALSE
KEGG_DORSO_VENTRAL_AXIS_FORMATION	TRUE	FALSE
KEGG_CYTOKINE_CYTOKINE_RECEPTOR_INTERACTION	TRUE	TRUE
KEGG_NON_SMALL_CELL_LUNG_CANCER	TRUE	FALSE
KEGG_MELANOMA	TRUE	FALSE
KEGG_GNRH_SIGNALING_PATHWAY	TRUE	FALSE
KEGG_THYROID_CANCER	TRUE	FALSE
KEGG_EPITHELIAL_CELL_SIGNALING_IN_HELICOBACTER_PYLORI_INFECTION	TRUE	FALSE
KEGG_FOCAL_ADHESION	TRUE	TRUE
KEGG_ENDOCYTOSIS	TRUE	FALSE
KEGG_BLADDER_CANCER	TRUE	TRUE
KEGG_VEGF_SIGNALING_PATHWAY	TRUE	TRUE
KEGG_MAPK_SIGNALING_PATHWAY	TRUE	FALSE
KEGG_RENAL_CELL_CARCINOMA	TRUE	TRUE
KEGG_GLIOMA	TRUE	FALSE

### Sheet: REACTOME
reactome	VANDETANIB	GLICLAZIDE
REACTOME_SIGNALING_BY_EGFR_IN_CANCER	TRUE	FALSE
REACTOME_GAB1_SIGNALOSOME	TRUE	FALSE
REACTOME_CELL_SURFACE_INTERACTIONS_AT_THE_VASCULAR_WALL	TRUE	FALSE
REACTOME_SIGNALING_BY_ERBB4	TRUE	FALSE
REACTOME_RESPONSE_TO_ELEVATED_PLATELET_CYTOSOLIC_CA2_	TRUE	TRUE
REACTOME_VEGF_LIGAND_RECEPTOR_INTERACTIONS	TRUE	TRUE
REACTOME_PI3K_EVENTS_IN_ERBB2_SIGNALING	TRUE	FALSE
REACTOME_DEVELOPMENTAL_BIOLOGY	TRUE	FALSE
REACTOME_SIGNALING_BY_CONSTITUTIVELY_ACTIVE_EGFR	TRUE	FALSE
REACTOME_SIGNALING_BY_ERBB2	TRUE	FALSE
REACTOME_PLATELET_ACTIVATION_SIGNALING_AND_AGGREGATION	TRUE	TRUE
REACTOME_SHC1_EVENTS_IN_EGFR_SIGNALING	TRUE	FALSE
REACTOME_GRB2_EVENTS_IN_ERBB2_SIGNALING	TRUE	FALSE
REACTOME_AXON_GUIDANCE	TRUE	FALSE
REACTOME_REGULATION_OF_HYPOXIA_INDUCIBLE_FACTOR_HIF_BY_OXYGEN	TRUE	TRUE
REACTOME_EGFR_DOWNREGULATION	TRUE	FALSE
REACTOME_L1CAM_INTERACTIONS	TRUE	FALSE
REACTOME_HEMOSTASIS	TRUE	TRUE
REACTOME_SIGNALING_BY_GPCR	TRUE	FALSE
REACTOME_SIGNAL_TRANSDUCTION_BY_L1	TRUE	FALSE
REACTOME_GASTRIN_CREB_SIGNALLING_PATHWAY_VIA_PKC_AND_MAPK	TRUE	FALSE
REACTOME_TIE2_SIGNALING	TRUE	FALSE
